# A scalable, high-throughput neural development platform identifies shared impact of ASD genes on cell fate and differentiation

**DOI:** 10.1101/2024.09.25.614184

**Authors:** Xuran Wang, Matthew Lalli, Urvashi Thopte, Joseph D. Buxbaum

## Abstract

**Background:** Deleterious mutations in hundreds of genes confer high risk for neurodevelopmental disorders (NDDs), posing significant challenges for therapeutic development. Identifying convergent pathways shared across NDD genes could reveal high-impact therapeutic targets.

**Methods:** To identity convergent pathways in NDD genes, we optimized Perturb-seq, a method combining CRISPR perturbation with single-cell RNA sequencing (scRNA-seq), and applied structural topic modeling (STM) to simultaneously assess impact on cell fate and developmental stage. We then studied a subset of autism spectrum disorder (ASD) genes implicated in regulation of gene expression using these improved molecular and analytical approaches.

**Results:** Results from targeting 60 high-confidence ASD risk genes revealed significant effects on neural development. As expected, ASD risk genes impacted both progenitor fate and/or neuronal differentiation. Using STM, we could identify latent topics jointly capturing cell types, cell fate, and differentiation stages. Repression of ASD risk genes led to changes in topic proportions and effects of four genes (*DEAF1*, *KMT2A*, *MED13L*, and *MYT1L)* were validated in an independent dataset.

**Conclusions:** Our optimized Perturb-seq method, combined with a novel analytical approach, provides a powerful, cost-effective framework for uncovering convergent mechanisms among genes involved in complex neurodevelopmental processes. Application of these methods advanced understanding of the impact of ASD mutations on multiple dimensions of neural development, and provides a framework for a broader examination of the function of NDD risk genes.
