## Supplementary Table 4 for "A scalable, high-throughput neural development platform identifies shared impact of ASD genes on cell fate and differentiation"

### Sheet: Supplementary_Table4. csv
Topic1	Topic2	Topic3	Topic4	Topic5	Topic6	Topic7	Topic8	Topic9	Topic10
CYP4X1	JUN	EPHA2	STIL	NTRK1	NOTCH2	JUN	TNFRSF1B	CYP4X1	NOTCH2
NEGR1	IL6R	MYCN	NOTCH2	CADM3	ATP1A2	OLFM3	STIL	JUN	LMNA
NTRK1	KCNN3	SIX3	ASPM	NMNAT2	POMC	NTNG1	PLA2G4A	DNAJC6	POMC
SIX3	EFNA1	DLX1	SIX3	MYT1L	SIX3	CSF1	MSH6	NEGR1	CXCR4
SCN2A	LMNA	EPHA6	NOSTRIN	SIX3	NRXN1	KCND3	OXTR	NTRK1	NFE2L2
DLX1	PLA2G4A	SST	POC1A	NRXN1	CXCR4	NOTCH2	POC1A	CADM3	FN1
DLX2	CD34	GABRA2	MME	BCL11A	SCN1A	KCNN3	UGT8	TNR	IGFBP2
PTPRN	TGFB2	EMCN	RPL39L	GAD1	FN1	EFNA1	LMNB1	NMNAT2	LAMB2
GRM2	IL1R1	PIK3R1	GABRG1	DLX1	EPHA4	KCNJ10	ITPR3	MYT1L	SLIT2
CADPS	CHRNA1	DGKB	CEP135	DLX2	SCN5A	PLA2G4A	LPL	SLC8A1	GABRA4
GABRG1	ERBB4	CNTNAP2	COQ2	PTPRN	EPHA6	ADORA1	MYC	NRXN1	KDR
SNCA	SP100	CALB1	EMCN	EPHA4	PLOD2	CHI3L1	CDKN2A	CD8A	SPP1
GRIA2	TGFBR2	TP53INP1	UGT8	SST	SLIT2	RAB29	LPAR1	CACNB4	EGF
MEF2C	ROBO1	ARC	LOX	EPHA5	REST	TGFB2	PHF19	NR4A2	SLC1A3
GABRG2	EPHA3	CER1	LMNB1	GRIA2	EMCN	ALK	IL15RA	SLC4A10	PDGFRB
CAMK2B	CP	RORB	FLT4	HCN1	NR3C2	INHBB	EGR2	SCN2A	SPARC
TAC1	FGFR3	TNC	SGK1	CAMK4	OCLN	CXCR4	MKI67	SCN9A	HLA-A
ACHE	PROM1	NOTCH1	CDK5RAP2	GABRB2	LOX	SCN1A	NKX6-2	GAD1	HLA-B
RELN	KDR	EBF3	PHF19	GABRG2	PDGFRB	IDH1	PLAAT3	DLX1	PSMB8
NEFL	SPP1	TH	PRKCQ	ATP6V1G2	SPARC	ERBB4	GAL	DLX2	PSMB9
GNRH1	OSMR	ASCL2	FAS	CNR1	RIMS1	EPHA3	CDK2	PTPRN	CDKN1A
CALB1	F2RL1	WT1	TCF7L2	GRIK2	GRM8	TF	CYP46A1	SLC6A1	VEGFA
SLC1A1	PDGFRB	CCND1	MKI67	DDC	CNTNAP2	CP	MAP2K1	GRM2	GJA1
CER1	SPARC	SORL1	ITPR2	TAC1	SHH	BCHE	EMP2	CACNA1D	LAMA2
LPAR1	TENM2	JAM3	CDK2	CHRM2	CLU	FGFR3	ORC6	CADPS	NPY
GAD2	EDN1	PAH	APAF1	CNTNAP2	CRH	PROM1	IRF8	ADCY5	SHH
INA	HLA-B	ASCL1	CENPJ	NEFL	CA2	SPP1	CDC6	TF	TNFRSF10D
SLC1A2	CDKN1A	FOXG1	HMGB1	TP53INP1	CALB1	SLC1A3	GJC1	GABRG1	CLU
SYT13	CNR1	EGLN3	EDNRB	KCNQ3	ARC	OSMR	PECAM1	GABRA2	CRH
GRM5	EPHA7	NKX2-1	KNL1	GAD2	MYORG	PDGFRB	BIRC5	EPHA5	CA2
CNTN1	GJA1	CKB	EMP2	CXCL12	RORB	SPARC	RBBP8	SNCA	ALDH1A1
SYT1	LAMA2	NOS2	ORC6	SLIT1	TNC	GRIA1	DNMT1	GRIA2	PRKCQ
FGF14	EGFR	TNNI3	GJC1	INA	NOTCH1	TENM2	WDR62	HCN1	PLAU
NKX2-1	HGF	PCSK2	NOG	EBF3	PRKCQ	SLIT3	PCNA	RAB3C	ANXA11
CHGA	FOXP2	OLIG2	BIRC5	TH	TCF7L2	HLA-A	BACE2	PIK3R1	LGI1
ISLR2	CAV1	CLDN5	RBBP8	BDNF	CCKBR	HLA-B	NEFH	MEF2C	CD44
LINGO1	LPL	HTR2C	WDR62	SPTBN2	CD44	PSMB8	LIF	CAMK4	GSTP1
CHRNA3	TNFRSF10D	NTS	PCNT	KIF5A	PDE1B	PSMB9		GRIA1	GAL
PRKCB	NEFL		HTR2C	SYT1	HTR2A	ITPR3		GABRB2	RAB38
CALB2	OPRK1			PLXNC1	EDNRB	CDKN1A		GABRA1	CD9
TUBB3	TNFRSF11B			ATP8A2	ZIC2	QKI		GABRG2	TNFRSF1A
GFAP	CDKN2A			FGF14	FOXG1	EGFR		ATP6V1G2	EDNRB
MAPT	NTRK2			FOXG1	NKX2-1	FOXP2		RIMS1	LGALS3
NOG	ABCA1			NKX2-1	ESR2	ARHGEF10		SNAP91	TNFRSF12A
DCC	LPAR1			CHGA	GABRB3	LPL		EPHA7	NQO1
RAB3A	PTGDS			GABRB3	GABRA5	CLU		OPRM1	CXCL16
PCSK2	IL15RA			CHRNA3	RASGRP1	OPRK1		IPCEF1	CCL2
SLC32A1	PLAU			MMP2	CHRNA5	CDKN2A		DGKB	APOE
ARX	ANXA11			ADGRG1	GRIN2A	NTRK2		CAMK2B	RRAS
DCX	FAS			TUBB3	CDC6	ABCA1		DDC	WFDC2
	LGI1			EFNB3	NOG	LPAR1		STX1A	RCAN1
	NKX6-2			KDM6B	SOX9	NOTCH1		TAC1	S100B
	ADM			CDK5R1	TGIF1	PTGDS		ACHE	CLDN5
	BDNF			PPP1R1B	DLGAP1	ENTPD2		RELN	DKK1
	PAX6			DCC	PLAUR	CACNB2		CHRM2
	WT1			ONECUT2	S100B	SLIT1		CNTNAP2
	PLAAT3			ATCAY	CDKL5	SORCS3		NEFL
	GAL			CACNA1A	HTR2C	NKX6-2		NRG1
	CASP1			RAB3A	SLC9A6	PLAAT3		KCNQ3
	CRYAB			ATP1A3	KEL	CRYAB		SLC1A1
	THY1			KCNC3		SORL1		STXBP1
	LTBR			PCSK2		SLC2A3		GRIN1
	COL4A1			SLC32A1		GRIN2B		CACNA1B
	COL4A2			KCNB1		ITPR2		GAD2
	ACTN1			HRH3		P2RX7		MAPK8
	TPM1			ARX		EDNRB		KCNMA1
	MAP2K1			SYN1		LGALS3		SLIT1
	NTRK3			SYP		NPC2		INA
	TNFRSF12A			DCX		FOS		SORCS3
	MMP2					RYR3		CEND1
	TRADD					ADGRG1		SLC17A6
	NOL3					CDH1		SLC1A2
	CDH1					NTN1		SYT13
	NQO1					HAP1		SYT7
	CALB2					GJC1		SPTBN2
	PMP22					GFAP		SHANK2
	CCL2					PRKCA		GRM5
	PECAM1					DLGAP1		NCAM1
	SYT4					MBP		DRD2
	ICAM1					NOTCH3		CACNA1C
	TGFB1					TGFB1		ENO2
	RRAS					PLA2G4C		GRIN2B
	LIF					S100B		CNTN1
	TSPO					HMOX1		KIF5A
	CASK					NLGN4X		PLXNC1
	MSN					OPHN1		ATP8A2
	AR					GDPD2		FGF14
	GDPD2					PLP1		CHGA
	L1CAM					L1CAM		GABRB3
	FLNA							GABRA5
								GJD2
								RASGRP1
								ISLR2
								LINGO1
								CHRNA3
								NTRK3
								PRKCB
								STX1B
								GNAO1
								ADGRG1
								TUBB3
								EFNB3
								CDK5R1
								MAPT
								DGKE
								PRKCA
								RBFOX3
								ADCYAP1
								ASXL3
								RIT2
								SYT4
								DCC
								ONECUT2
								ATCAY
								CACNA1A
								RAB3A
								ATP1A3
								PLA2G4C
								GRIN2D
								KCNC3
								PLCB4
								SNAP25
								PCSK2
								MMP24
								SLC32A1
								SLC12A5
								KCNB1
								HRH3
								CHRNA4
								CDKL5
								SYN1
								SYP
								MAGEE1
								GPRASP1
								DCX
								GRIA3
								L1CAM
